# SpectralTAD: an R package for defining a hierarchy of Topologically Associated Domains using spectral clustering

**DOI:** 10.1101/549170

**Authors:** Kellen G. Cresswell, John C. Stansfield, Mikhail G. Dozmorov

## Abstract

The three-dimensional (3D) structure of the genome plays a crucial role in regulating gene expression. Chromatin conformation capture technologies (Hi-C) have revealed that the genome is organized in a hierarchy of topologically associated domains (TADs), sub-TADs, and chromatin loops. Identifying such hierarchical structures is a critical step in understanding regulatory interactions within the genome. Existing tools for TAD calling frequently require tunable parameters, are sensitive to biases such as sequencing depth, resolution, and sparsity of Hi-C data, and are computationally inefficient. Furthermore, the choice of TAD callers within the R/Bioconductor ecosystem is limited. To address these challenges, we frame the problem of TAD detection in a spectral clustering framework. Our `SpectralTAD` R package has automatic parameter selection, is robust to sequencing depth, resolution and sparsity of Hi-C data, and detects hierarchical, biologically relevant TAD structure. Using simulated and experimental Hi-C data, we show that `SpectralTAD` outperforms four state-of-the-art TAD callers. We demonstrate that TAD boundaries shared among multiple levels of the hierarchy were more enriched in classical boundary marks, such as CTCF, RAD21, and more conserved across cell lines and tissues. In contrast, boundaries of primary TADs, defined as TADs which cannot be split into sub-TADs, showed less enrichment and conservation, suggesting their more dynamic role in genome regulation. In summary, we present a simple, fast, and user-friendly R package for robust detection of TAD hierarchies supported by biological evidence. `SpectralTAD` is available on Bioconductor, http://bioconductor.org/packages/SpectralTAD/.
