## Supplementary material for "SpectralTAD: an R package for defining a hierarchy of Topologically Associated Domains using spectral clustering": Supplemental_Table_S2.xls

### Sheet: Supplemental_Table_S2
Category	Library	Original File	Data Type	URL
Chromatin States	Broad-2011	wgEncodeBroadHmmGm12878HMM.bed	Active Promoter (1)	http://hgdownload.cse.ucsc.edu/goldenpath/hg19/encodeDCC/wgEncodeBroadHmmGm12878HMM.bed.gz
Chromatin States	Broad-2011	wgEncodeBroadHmmGm12878HMM.bed	Heterochrom/lo (13)	http://hgdownload.cse.ucsc.edu/goldenpath/hg19/encodeDCC/wgEncodeBroadHmmGm12878HMM.bed.gz
Chromatin States	Broad-2011	wgEncodeBroadHmmGm12878HMM.bed	Insulator (8)	http://hgdownload.cse.ucsc.edu/goldenpath/hg19/encodeDCC/wgEncodeBroadHmmGm12878HMM.bed.gz
Chromatin States	Broad-2011	wgEncodeBroadHmmGm12878HMM.bed	Poised Promoter (3)	http://hgdownload.cse.ucsc.edu/goldenpath/hg19/encodeDCC/wgEncodeBroadHmmGm12878HMM.bed.gz
Chromatin States	Broad-2011	wgEncodeBroadHmmGm12878HMM.bed	Repetitive/CNV (14)	http://hgdownload.cse.ucsc.edu/goldenpath/hg19/encodeDCC/wgEncodeBroadHmmGm12878HMM.bed.gz
Chromatin States	Broad-2011	wgEncodeBroadHmmGm12878HMM.bed	Repressed (12)	http://hgdownload.cse.ucsc.edu/goldenpath/hg19/encodeDCC/wgEncodeBroadHmmGm12878HMM.bed.gz
Chromatin States	Broad-2011	wgEncodeBroadHmmGm12878HMM.bed	Strong Enhancer (4)	http://hgdownload.cse.ucsc.edu/goldenpath/hg19/encodeDCC/wgEncodeBroadHmmGm12878HMM.bed.gz
Chromatin States	Broad-2011	wgEncodeBroadHmmGm12878HMM.bed	Strong Enhancer (5)	http://hgdownload.cse.ucsc.edu/goldenpath/hg19/encodeDCC/wgEncodeBroadHmmGm12878HMM.bed.gz
Chromatin States	Broad-2011	wgEncodeBroadHmmGm12878HMM.bed	Txn Elongation (10)	http://hgdownload.cse.ucsc.edu/goldenpath/hg19/encodeDCC/wgEncodeBroadHmmGm12878HMM.bed.gz
Chromatin States	Broad-2011	wgEncodeBroadHmmGm12878HMM.bed	Txn Transition (9)	http://hgdownload.cse.ucsc.edu/goldenpath/hg19/encodeDCC/wgEncodeBroadHmmGm12878HMM.bed.gz
Chromatin States	Broad-2011	wgEncodeBroadHmmGm12878HMM.bed	Weak Enhancer (6)	http://hgdownload.cse.ucsc.edu/goldenpath/hg19/encodeDCC/wgEncodeBroadHmmGm12878HMM.bed.gz
Chromatin States	Broad-2011	wgEncodeBroadHmmGm12878HMM.bed	Weak Enhancer (7)	http://hgdownload.cse.ucsc.edu/goldenpath/hg19/encodeDCC/wgEncodeBroadHmmGm12878HMM.bed.gz
Chromatin States	Broad-2011	wgEncodeBroadHmmGm12878HMM.bed	Weak Promoter (2)	http://hgdownload.cse.ucsc.edu/goldenpath/hg19/encodeDCC/wgEncodeBroadHmmGm12878HMM.bed.gz
Chromatin States	Broad-2011	wgEncodeBroadHmmGm12878HMM.bed	Weak Txn (11)	http://hgdownload.cse.ucsc.edu/goldenpath/hg19/encodeDCC/wgEncodeBroadHmmGm12878HMM.bed.gz
Histone modifications	Encode-2013	wgEncodeBroadHistoneGm12878H2azStdPk.broadPeak	H2az	http://hgdownload.cse.ucsc.edu/goldenpath/hg19/encodeDCC/wgEncodeBroadHistone/wgEncodeBroadHistoneGm12878H2azStdPk.broadPeak.gz
Histone modifications	Encode-2013	wgEncodeBroadHistoneGm12878H3k27acStdPk.broadPeak	H3k27ac	http://hgdownload.cse.ucsc.edu/goldenpath/hg19/encodeDCC/wgEncodeBroadHistone/wgEncodeBroadHistoneGm12878H3k27acStdPk.broadPeak.gz
Histone modifications	Encode-2013	wgEncodeBroadHistoneGm12878H3k27me3StdPk.broadPeak	H3k27me3	http://hgdownload.cse.ucsc.edu/goldenpath/hg19/encodeDCC/wgEncodeBroadHistone/wgEncodeBroadHistoneGm12878H3k27me3StdPk.broadPeak.gz
Histone modifications	Encode-2013	wgEncodeBroadHistoneGm12878H3k36me3StdPk.broadPeak.gz	H3K36me3	http://hgdownload.cse.ucsc.edu/goldenpath/hg19/encodeDCC/wgEncodeBroadHistone/wgEncodeBroadHistoneGm12878H3k36me3StdPk.broadPeak.gz
Histone modifications	Encode-2013	wgEncodeBroadHistoneGm12878H3k4me2StdPk.broadPeak	H3k4me2	http://hgdownload.cse.ucsc.edu/goldenpath/hg19/encodeDCC/wgEncodeBroadHistone/wgEncodeBroadHistoneGm12878H3k4me2StdPk.broadPeak.gz
Histone modifications	Encode-2013	wgEncodeBroadHistone/wgEncodeBroadHistoneGm12878H3k04me3StdPkV2.broadPeak.gz	H3K4me3	http://hgdownload.cse.ucsc.edu/goldenpath/hg19/encodeDCC/wgEncodeBroadHistone/wgEncodeBroadHistoneGm12878H3k04me3StdPkV2.broadPeak.gz
Histone modifications	Encode-2013	wgEncodeBroadHistoneGm12878H3k79me2StdPk.broadPeak	H3k79me2	http://hgdownload.cse.ucsc.edu/goldenpath/hg19/encodeDCC/wgEncodeBroadHistone/wgEncodeBroadHistoneGm12878H3k79me2StdPk.broadPeak.gz
Histone modifications	Encode-2013	wgEncodeBroadHistoneGm12878H3k9me3StdPk.broadPeak	H3k9me3	http://hgdownload.cse.ucsc.edu/goldenpath/hg19/encodeDCC/wgEncodeBroadHistone/wgEncodeBroadHistoneGm12878H3k9me3StdPk.broadPeak.gz
Histone modifications	Encode-2013	wgEncodeBroadHistoneGm12878H4k20me1StdPk.broadPeak	H4k20me1	http://hgdownload.cse.ucsc.edu/goldenpath/hg19/encodeDCC/wgEncodeBroadHistone/wgEncodeBroadHistoneGm12878H4k20me1StdPk.broadPeak.gz
Transcription Factor Binding Sites	Encode-2013	wgEncodeAwgTfbsHaibGm12878Atf2sc81188V0422111UniPk.narrowPeak.gz	Atf2sc81188V0422111	http://hgdownload.cse.ucsc.edu/goldenpath/hg19/encodeDCC/wgEncodeAwgTfbsUniform/wgEncodeAwgTfbsHaibGm12878Atf2sc81188V0422111UniPk.narrowPeak.gz
Transcription Factor Binding Sites	Encode-2013	wgEncodeAwgTfbsHaibGm12878Atf3Pcr1xUniPk.narrowPeak.gz	Atf3Pcr1x	http://hgdownload.cse.ucsc.edu/goldenpath/hg19/encodeDCC/wgEncodeAwgTfbsUniform/wgEncodeAwgTfbsHaibGm12878Atf3Pcr1xUniPk.narrowPeak.gz
Transcription Factor Binding Sites	Encode-2013	wgEncodeAwgTfbsHaibGm12878BatfPcr1xUniPk.narrowPeak.gz	BatfPcr1x	http://hgdownload.cse.ucsc.edu/goldenpath/hg19/encodeDCC/wgEncodeAwgTfbsUniform/wgEncodeAwgTfbsHaibGm12878BatfPcr1xUniPk.narrowPeak.gz
Transcription Factor Binding Sites	Encode-2013	wgEncodeAwgTfbsHaibGm12878Bcl11aPcr1xUniPk.narrowPeak.gz	Bcl11aPcr1x	http://hgdownload.cse.ucsc.edu/goldenpath/hg19/encodeDCC/wgEncodeAwgTfbsUniform/wgEncodeAwgTfbsHaibGm12878Bcl11aPcr1xUniPk.narrowPeak.gz
Transcription Factor Binding Sites	Encode-2013	wgEncodeAwgTfbsHaibGm12878Bcl3V0416101UniPk.narrowPeak.gz	Bcl3V0416101	http://hgdownload.cse.ucsc.edu/goldenpath/hg19/encodeDCC/wgEncodeAwgTfbsUniform/wgEncodeAwgTfbsHaibGm12878Bcl3V0416101UniPk.narrowPeak.gz
Transcription Factor Binding Sites	Encode-2013	wgEncodeAwgTfbsHaibGm12878Bclaf101388V0416101UniPk.narrowPeak.gz	Bclaf101388V0416101	http://hgdownload.cse.ucsc.edu/goldenpath/hg19/encodeDCC/wgEncodeAwgTfbsUniform/wgEncodeAwgTfbsHaibGm12878Bclaf101388V0416101UniPk.narrowPeak.gz
Transcription Factor Binding Sites	Encode-2013	wgEncodeAwgTfbsSydhGm12878Bhlhe40cIggmusUniPk.narrowPeak.gz	Bhlhe40cIggmus	http://hgdownload.cse.ucsc.edu/goldenpath/hg19/encodeDCC/wgEncodeAwgTfbsUniform/wgEncodeAwgTfbsSydhGm12878Bhlhe40cIggmusUniPk.narrowPeak.gz
Transcription Factor Binding Sites	Encode-2013	wgEncodeAwgTfbsSydhGm12878Brca1a300IggmusUniPk.narrowPeak.gz	Brca1a300Iggmus	http://hgdownload.cse.ucsc.edu/goldenpath/hg19/encodeDCC/wgEncodeAwgTfbsUniform/wgEncodeAwgTfbsSydhGm12878Brca1a300IggmusUniPk.narrowPeak.gz
Transcription Factor Binding Sites	Encode-2013	wgEncodeAwgTfbsHaibGm12878Cebpbsc150V0422111UniPk.narrowPeak.gz	Cebpbsc150V0422111	http://hgdownload.cse.ucsc.edu/goldenpath/hg19/encodeDCC/wgEncodeAwgTfbsUniform/wgEncodeAwgTfbsHaibGm12878Cebpbsc150V0422111UniPk.narrowPeak.gz
Transcription Factor Binding Sites	Encode-2013	wgEncodeAwgTfbsSydhGm12878CfosUniPk.narrowPeak.gz	Cfos	http://hgdownload.cse.ucsc.edu/goldenpath/hg19/encodeDCC/wgEncodeAwgTfbsUniform/wgEncodeAwgTfbsSydhGm12878CfosUniPk.narrowPeak.gz
Transcription Factor Binding Sites	Encode-2013	wgEncodeAwgTfbsSydhGm12878Chd1a301218aIggmusUniPk.narrowPeak.gz	Chd1a301218aIggmus	http://hgdownload.cse.ucsc.edu/goldenpath/hg19/encodeDCC/wgEncodeAwgTfbsUniform/wgEncodeAwgTfbsSydhGm12878Chd1a301218aIggmusUniPk.narrowPeak.gz
Transcription Factor Binding Sites	Encode-2013	wgEncodeAwgTfbsSydhGm12878Chd2ab68301IggmusUniPk.narrowPeak.gz	Chd2ab68301Iggmus	http://hgdownload.cse.ucsc.edu/goldenpath/hg19/encodeDCC/wgEncodeAwgTfbsUniform/wgEncodeAwgTfbsSydhGm12878Chd2ab68301IggmusUniPk.narrowPeak.gz
Transcription Factor Binding Sites	Encode-2013	wgEncodeAwgTfbsUtaGm12878CmycUniPk.narrowPeak.gz	Cmyc	http://hgdownload.cse.ucsc.edu/goldenpath/hg19/encodeDCC/wgEncodeAwgTfbsUniform/wgEncodeAwgTfbsUtaGm12878CmycUniPk.narrowPeak.gz
Transcription Factor Binding Sites	Encode-2013	wgEncodeAwgTfbsSydhGm12878Corestsc30189IggmusUniPk.narrowPeak.gz	Corestsc30189Iggmus	http://hgdownload.cse.ucsc.edu/goldenpath/hg19/encodeDCC/wgEncodeAwgTfbsUniform/wgEncodeAwgTfbsSydhGm12878Corestsc30189IggmusUniPk.narrowPeak.gz
Transcription Factor Binding Sites	Encode-2013	wgEncodeAwgTfbsUtaGm12878CtcfUniPk.narrowPeak.gz	Ctcf	http://hgdownload.cse.ucsc.edu/goldenpath/hg19/encodeDCC/wgEncodeAwgTfbsUniform/wgEncodeAwgTfbsUtaGm12878CtcfUniPk.narrowPeak.gz
Transcription Factor Binding Sites	Encode-2013	wgEncodeAwgTfbsUwGm12878CtcfUniPk.narrowPeak.gz	Ctcf	http://hgdownload.cse.ucsc.edu/goldenpath/hg19/encodeDCC/wgEncodeAwgTfbsUniform/wgEncodeAwgTfbsUwGm12878CtcfUniPk.narrowPeak.gz
Transcription Factor Binding Sites	Encode-2013	wgEncodeAwgTfbsBroadGm12878CtcfUniPk.narrowPeak.gz	Ctcf	http://hgdownload.cse.ucsc.edu/goldenpath/hg19/encodeDCC/wgEncodeAwgTfbsUniform/wgEncodeAwgTfbsBroadGm12878CtcfUniPk.narrowPeak.gz
Transcription Factor Binding Sites	Encode-2013	wgEncodeAwgTfbsSydhGm12878Ctcfsc15914c20UniPk.narrowPeak.gz	Ctcfsc15914c20	http://hgdownload.cse.ucsc.edu/goldenpath/hg19/encodeDCC/wgEncodeAwgTfbsUniform/wgEncodeAwgTfbsSydhGm12878Ctcfsc15914c20UniPk.narrowPeak.gz
Transcription Factor Binding Sites	Encode-2013	wgEncodeAwgTfbsSydhGm12878E2f4IggmusUniPk.narrowPeak.gz	E2f4Iggmus	http://hgdownload.cse.ucsc.edu/goldenpath/hg19/encodeDCC/wgEncodeAwgTfbsUniform/wgEncodeAwgTfbsSydhGm12878E2f4IggmusUniPk.narrowPeak.gz
Transcription Factor Binding Sites	Encode-2013	wgEncodeAwgTfbsSydhGm12878Ebf1sc137065UniPk.narrowPeak.gz	Ebf1sc137065	http://hgdownload.cse.ucsc.edu/goldenpath/hg19/encodeDCC/wgEncodeAwgTfbsUniform/wgEncodeAwgTfbsSydhGm12878Ebf1sc137065UniPk.narrowPeak.gz
Transcription Factor Binding Sites	Encode-2013	wgEncodeAwgTfbsHaibGm12878Ebf1sc137065Pcr1xUniPk.narrowPeak.gz	Ebf1sc137065Pcr1x	http://hgdownload.cse.ucsc.edu/goldenpath/hg19/encodeDCC/wgEncodeAwgTfbsUniform/wgEncodeAwgTfbsHaibGm12878Ebf1sc137065Pcr1xUniPk.narrowPeak.gz
Transcription Factor Binding Sites	Encode-2013	wgEncodeAwgTfbsHaibGm12878Egr1Pcr2xUniPk.narrowPeak.gz	Egr1Pcr2x	http://hgdownload.cse.ucsc.edu/goldenpath/hg19/encodeDCC/wgEncodeAwgTfbsUniform/wgEncodeAwgTfbsHaibGm12878Egr1Pcr2xUniPk.narrowPeak.gz
Transcription Factor Binding Sites	Encode-2013	wgEncodeAwgTfbsHaibGm12878Elf1sc631V0416101UniPk.narrowPeak.gz	Elf1sc631V0416101	http://hgdownload.cse.ucsc.edu/goldenpath/hg19/encodeDCC/wgEncodeAwgTfbsUniform/wgEncodeAwgTfbsHaibGm12878Elf1sc631V0416101UniPk.narrowPeak.gz
Transcription Factor Binding Sites	Encode-2013	wgEncodeAwgTfbsSydhGm12878Elk112771IggmusUniPk.narrowPeak.gz	Elk112771Iggmus	http://hgdownload.cse.ucsc.edu/goldenpath/hg19/encodeDCC/wgEncodeAwgTfbsUniform/wgEncodeAwgTfbsSydhGm12878Elk112771IggmusUniPk.narrowPeak.gz
Transcription Factor Binding Sites	Encode-2013	wgEncodeAwgTfbsHaibGm12878Ets1Pcr1xUniPk.narrowPeak.gz	Ets1Pcr1x	http://hgdownload.cse.ucsc.edu/goldenpath/hg19/encodeDCC/wgEncodeAwgTfbsUniform/wgEncodeAwgTfbsHaibGm12878Ets1Pcr1xUniPk.narrowPeak.gz
Transcription Factor Binding Sites	Encode-2013	wgEncodeAwgTfbsBroadGm12878Ezh239875UniPk.narrowPeak.gz	Ezh239875	http://hgdownload.cse.ucsc.edu/goldenpath/hg19/encodeDCC/wgEncodeAwgTfbsUniform/wgEncodeAwgTfbsBroadGm12878Ezh239875UniPk.narrowPeak.gz
Transcription Factor Binding Sites	Encode-2013	wgEncodeAwgTfbsHaibGm12878Foxm1sc502V0422111UniPk.narrowPeak.gz	Foxm1sc502V0422111	http://hgdownload.cse.ucsc.edu/goldenpath/hg19/encodeDCC/wgEncodeAwgTfbsUniform/wgEncodeAwgTfbsHaibGm12878Foxm1sc502V0422111UniPk.narrowPeak.gz
Transcription Factor Binding Sites	Encode-2013	wgEncodeAwgTfbsHaibGm12878GabpPcr2xUniPk.narrowPeak.gz	GabpPcr2x	http://hgdownload.cse.ucsc.edu/goldenpath/hg19/encodeDCC/wgEncodeAwgTfbsUniform/wgEncodeAwgTfbsHaibGm12878GabpPcr2xUniPk.narrowPeak.gz
Transcription Factor Binding Sites	Encode-2013	wgEncodeAwgTfbsSydhGm12878Ikzf1iknuclaUniPk.narrowPeak.gz	Ikzf1iknucla	http://hgdownload.cse.ucsc.edu/goldenpath/hg19/encodeDCC/wgEncodeAwgTfbsUniform/wgEncodeAwgTfbsSydhGm12878Ikzf1iknuclaUniPk.narrowPeak.gz
Transcription Factor Binding Sites	Encode-2013	wgEncodeAwgTfbsHaibGm12878Irf4sc6059Pcr1xUniPk.narrowPeak.gz	Irf4sc6059Pcr1x	http://hgdownload.cse.ucsc.edu/goldenpath/hg19/encodeDCC/wgEncodeAwgTfbsUniform/wgEncodeAwgTfbsHaibGm12878Irf4sc6059Pcr1xUniPk.narrowPeak.gz
Transcription Factor Binding Sites	Encode-2013	wgEncodeAwgTfbsSydhGm12878JundUniPk.narrowPeak.gz	Jund	http://hgdownload.cse.ucsc.edu/goldenpath/hg19/encodeDCC/wgEncodeAwgTfbsUniform/wgEncodeAwgTfbsSydhGm12878JundUniPk.narrowPeak.gz
Transcription Factor Binding Sites	Encode-2013	wgEncodeAwgTfbsSydhGm12878MaxIggmusUniPk.narrowPeak.gz	MaxIggmus	http://hgdownload.cse.ucsc.edu/goldenpath/hg19/encodeDCC/wgEncodeAwgTfbsUniform/wgEncodeAwgTfbsSydhGm12878MaxIggmusUniPk.narrowPeak.gz
Transcription Factor Binding Sites	Encode-2013	wgEncodeAwgTfbsSydhGm12878Mazab85725IggmusUniPk.narrowPeak.gz	Mazab85725Iggmus	http://hgdownload.cse.ucsc.edu/goldenpath/hg19/encodeDCC/wgEncodeAwgTfbsUniform/wgEncodeAwgTfbsSydhGm12878Mazab85725IggmusUniPk.narrowPeak.gz
Transcription Factor Binding Sites	Encode-2013	wgEncodeAwgTfbsHaibGm12878Mef2aPcr1xUniPk.narrowPeak.gz	Mef2aPcr1x	http://hgdownload.cse.ucsc.edu/goldenpath/hg19/encodeDCC/wgEncodeAwgTfbsUniform/wgEncodeAwgTfbsHaibGm12878Mef2aPcr1xUniPk.narrowPeak.gz
Transcription Factor Binding Sites	Encode-2013	wgEncodeAwgTfbsHaibGm12878Mef2csc13268V0416101UniPk.narrowPeak.gz	Mef2csc13268V0416101	http://hgdownload.cse.ucsc.edu/goldenpath/hg19/encodeDCC/wgEncodeAwgTfbsUniform/wgEncodeAwgTfbsHaibGm12878Mef2csc13268V0416101UniPk.narrowPeak.gz
Transcription Factor Binding Sites	Encode-2013	wgEncodeAwgTfbsHaibGm12878Mta3sc81325V0422111UniPk.narrowPeak.gz	Mta3sc81325V0422111	http://hgdownload.cse.ucsc.edu/goldenpath/hg19/encodeDCC/wgEncodeAwgTfbsUniform/wgEncodeAwgTfbsHaibGm12878Mta3sc81325V0422111UniPk.narrowPeak.gz
Transcription Factor Binding Sites	Encode-2013	wgEncodeAwgTfbsSydhGm12878Mxi1IggmusUniPk.narrowPeak.gz	Mxi1Iggmus	http://hgdownload.cse.ucsc.edu/goldenpath/hg19/encodeDCC/wgEncodeAwgTfbsUniform/wgEncodeAwgTfbsSydhGm12878Mxi1IggmusUniPk.narrowPeak.gz
Transcription Factor Binding Sites	Encode-2013	wgEncodeAwgTfbsHaibGm12878Nfatc1sc17834V0422111UniPk.narrowPeak.gz	Nfatc1sc17834V0422111	http://hgdownload.cse.ucsc.edu/goldenpath/hg19/encodeDCC/wgEncodeAwgTfbsUniform/wgEncodeAwgTfbsHaibGm12878Nfatc1sc17834V0422111UniPk.narrowPeak.gz
Transcription Factor Binding Sites	Encode-2013	wgEncodeAwgTfbsSydhGm12878Nfe2sc22827UniPk.narrowPeak.gz	Nfe2sc22827	http://hgdownload.cse.ucsc.edu/goldenpath/hg19/encodeDCC/wgEncodeAwgTfbsUniform/wgEncodeAwgTfbsSydhGm12878Nfe2sc22827UniPk.narrowPeak.gz
Transcription Factor Binding Sites	Encode-2013	wgEncodeAwgTfbsHaibGm12878Nficsc81335V0422111UniPk.narrowPeak.gz	Nficsc81335V0422111	http://hgdownload.cse.ucsc.edu/goldenpath/hg19/encodeDCC/wgEncodeAwgTfbsUniform/wgEncodeAwgTfbsHaibGm12878Nficsc81335V0422111UniPk.narrowPeak.gz
Transcription Factor Binding Sites	Encode-2013	wgEncodeAwgTfbsSydhGm12878NfkbTnfaIggrabUniPk.narrowPeak.gz	NfkbTnfaIggrab	http://hgdownload.cse.ucsc.edu/goldenpath/hg19/encodeDCC/wgEncodeAwgTfbsUniform/wgEncodeAwgTfbsSydhGm12878NfkbTnfaIggrabUniPk.narrowPeak.gz
Transcription Factor Binding Sites	Encode-2013	wgEncodeAwgTfbsSydhGm12878NfyaIggmusUniPk.narrowPeak.gz	NfyaIggmus	http://hgdownload.cse.ucsc.edu/goldenpath/hg19/encodeDCC/wgEncodeAwgTfbsUniform/wgEncodeAwgTfbsSydhGm12878NfyaIggmusUniPk.narrowPeak.gz
Transcription Factor Binding Sites	Encode-2013	wgEncodeAwgTfbsSydhGm12878NfybIggmusUniPk.narrowPeak.gz	NfybIggmus	http://hgdownload.cse.ucsc.edu/goldenpath/hg19/encodeDCC/wgEncodeAwgTfbsUniform/wgEncodeAwgTfbsSydhGm12878NfybIggmusUniPk.narrowPeak.gz
Transcription Factor Binding Sites	Encode-2013	wgEncodeAwgTfbsSydhGm12878Nrf1IggmusUniPk.narrowPeak.gz	Nrf1Iggmus	http://hgdownload.cse.ucsc.edu/goldenpath/hg19/encodeDCC/wgEncodeAwgTfbsUniform/wgEncodeAwgTfbsSydhGm12878Nrf1IggmusUniPk.narrowPeak.gz
Transcription Factor Binding Sites	Encode-2013	wgEncodeAwgTfbsHaibGm12878NrsfPcr1xUniPk.narrowPeak.gz	NrsfPcr1x	http://hgdownload.cse.ucsc.edu/goldenpath/hg19/encodeDCC/wgEncodeAwgTfbsUniform/wgEncodeAwgTfbsHaibGm12878NrsfPcr1xUniPk.narrowPeak.gz
Transcription Factor Binding Sites	Encode-2013	wgEncodeAwgTfbsSydhGm12878P300bUniPk.narrowPeak.gz	P300b	http://hgdownload.cse.ucsc.edu/goldenpath/hg19/encodeDCC/wgEncodeAwgTfbsUniform/wgEncodeAwgTfbsSydhGm12878P300bUniPk.narrowPeak.gz
Transcription Factor Binding Sites	Encode-2013	wgEncodeAwgTfbsSydhGm12878P300IggmusUniPk.narrowPeak.gz	P300Iggmus	http://hgdownload.cse.ucsc.edu/goldenpath/hg19/encodeDCC/wgEncodeAwgTfbsUniform/wgEncodeAwgTfbsSydhGm12878P300IggmusUniPk.narrowPeak.gz
Transcription Factor Binding Sites	Encode-2013	wgEncodeAwgTfbsHaibGm12878P300Pcr1xUniPk.narrowPeak.gz	P300Pcr1x	http://hgdownload.cse.ucsc.edu/goldenpath/hg19/encodeDCC/wgEncodeAwgTfbsUniform/wgEncodeAwgTfbsHaibGm12878P300Pcr1xUniPk.narrowPeak.gz
Transcription Factor Binding Sites	Encode-2013	wgEncodeAwgTfbsHaibGm12878Pax5c20Pcr1xUniPk.narrowPeak.gz	Pax5c20Pcr1x	http://hgdownload.cse.ucsc.edu/goldenpath/hg19/encodeDCC/wgEncodeAwgTfbsUniform/wgEncodeAwgTfbsHaibGm12878Pax5c20Pcr1xUniPk.narrowPeak.gz
Transcription Factor Binding Sites	Encode-2013	wgEncodeAwgTfbsHaibGm12878Pax5n19Pcr1xUniPk.narrowPeak.gz	Pax5n19Pcr1x	http://hgdownload.cse.ucsc.edu/goldenpath/hg19/encodeDCC/wgEncodeAwgTfbsUniform/wgEncodeAwgTfbsHaibGm12878Pax5n19Pcr1xUniPk.narrowPeak.gz
Transcription Factor Binding Sites	Encode-2013	wgEncodeAwgTfbsHaibGm12878Pbx3Pcr1xUniPk.narrowPeak.gz	Pbx3Pcr1x	http://hgdownload.cse.ucsc.edu/goldenpath/hg19/encodeDCC/wgEncodeAwgTfbsUniform/wgEncodeAwgTfbsHaibGm12878Pbx3Pcr1xUniPk.narrowPeak.gz
Transcription Factor Binding Sites	Encode-2013	wgEncodeAwgTfbsHaibGm12878Pmlsc71910V0422111UniPk.narrowPeak.gz	Pmlsc71910V0422111	http://hgdownload.cse.ucsc.edu/goldenpath/hg19/encodeDCC/wgEncodeAwgTfbsUniform/wgEncodeAwgTfbsHaibGm12878Pmlsc71910V0422111UniPk.narrowPeak.gz
Transcription Factor Binding Sites	Encode-2013	wgEncodeAwgTfbsSydhGm12878Pol2UniPk.narrowPeak.gz	Pol2	http://hgdownload.cse.ucsc.edu/goldenpath/hg19/encodeDCC/wgEncodeAwgTfbsUniform/wgEncodeAwgTfbsSydhGm12878Pol2UniPk.narrowPeak.gz
Transcription Factor Binding Sites	Encode-2013	wgEncodeAwgTfbsUtaGm12878Pol2UniPk.narrowPeak.gz	Pol2	http://hgdownload.cse.ucsc.edu/goldenpath/hg19/encodeDCC/wgEncodeAwgTfbsUniform/wgEncodeAwgTfbsUtaGm12878Pol2UniPk.narrowPeak.gz
Transcription Factor Binding Sites	Encode-2013	wgEncodeAwgTfbsHaibGm12878Pol24h8Pcr1xUniPk.narrowPeak.gz	Pol24h8Pcr1x	http://hgdownload.cse.ucsc.edu/goldenpath/hg19/encodeDCC/wgEncodeAwgTfbsUniform/wgEncodeAwgTfbsHaibGm12878Pol24h8Pcr1xUniPk.narrowPeak.gz
Transcription Factor Binding Sites	Encode-2013	wgEncodeAwgTfbsSydhGm12878Pol2IggmusUniPk.narrowPeak.gz	Pol2Iggmus	http://hgdownload.cse.ucsc.edu/goldenpath/hg19/encodeDCC/wgEncodeAwgTfbsUniform/wgEncodeAwgTfbsSydhGm12878Pol2IggmusUniPk.narrowPeak.gz
Transcription Factor Binding Sites	Encode-2013	wgEncodeAwgTfbsHaibGm12878Pol2Pcr2xUniPk.narrowPeak.gz	Pol2Pcr2x	http://hgdownload.cse.ucsc.edu/goldenpath/hg19/encodeDCC/wgEncodeAwgTfbsUniform/wgEncodeAwgTfbsHaibGm12878Pol2Pcr2xUniPk.narrowPeak.gz
Transcription Factor Binding Sites	Encode-2013	wgEncodeAwgTfbsSydhGm12878Pol2s2IggmusUniPk.narrowPeak.gz	Pol2s2Iggmus	http://hgdownload.cse.ucsc.edu/goldenpath/hg19/encodeDCC/wgEncodeAwgTfbsUniform/wgEncodeAwgTfbsSydhGm12878Pol2s2IggmusUniPk.narrowPeak.gz
Transcription Factor Binding Sites	Encode-2013	wgEncodeAwgTfbsSydhGm12878Pol3UniPk.narrowPeak.gz	Pol3	http://hgdownload.cse.ucsc.edu/goldenpath/hg19/encodeDCC/wgEncodeAwgTfbsUniform/wgEncodeAwgTfbsSydhGm12878Pol3UniPk.narrowPeak.gz
Transcription Factor Binding Sites	Encode-2013	wgEncodeAwgTfbsHaibGm12878Pou2f2Pcr1xUniPk.narrowPeak.gz	Pou2f2Pcr1x	http://hgdownload.cse.ucsc.edu/goldenpath/hg19/encodeDCC/wgEncodeAwgTfbsUniform/wgEncodeAwgTfbsHaibGm12878Pou2f2Pcr1xUniPk.narrowPeak.gz
Transcription Factor Binding Sites	Encode-2013	wgEncodeAwgTfbsHaibGm12878Pu1Pcr1xUniPk.narrowPeak.gz	Pu1Pcr1x	http://hgdownload.cse.ucsc.edu/goldenpath/hg19/encodeDCC/wgEncodeAwgTfbsUniform/wgEncodeAwgTfbsHaibGm12878Pu1Pcr1xUniPk.narrowPeak.gz
Transcription Factor Binding Sites	Encode-2013	wgEncodeAwgTfbsSydhGm12878Rad21IggrabUniPk.narrowPeak.gz	Rad21Iggrab	http://hgdownload.cse.ucsc.edu/goldenpath/hg19/encodeDCC/wgEncodeAwgTfbsUniform/wgEncodeAwgTfbsSydhGm12878Rad21IggrabUniPk.narrowPeak.gz
Transcription Factor Binding Sites	Encode-2013	wgEncodeAwgTfbsHaibGm12878Rad21V0416101UniPk.narrowPeak.gz	Rad21V0416101	http://hgdownload.cse.ucsc.edu/goldenpath/hg19/encodeDCC/wgEncodeAwgTfbsUniform/wgEncodeAwgTfbsHaibGm12878Rad21V0416101UniPk.narrowPeak.gz
Transcription Factor Binding Sites	Encode-2013	wgEncodeAwgTfbsSydhGm12878Rfx5200401194IggmusUniPk.narrowPeak.gz	Rfx5200401194Iggmus	http://hgdownload.cse.ucsc.edu/goldenpath/hg19/encodeDCC/wgEncodeAwgTfbsUniform/wgEncodeAwgTfbsSydhGm12878Rfx5200401194IggmusUniPk.narrowPeak.gz
Transcription Factor Binding Sites	Encode-2013	wgEncodeAwgTfbsHaibGm12878Runx3sc101553V0422111UniPk.narrowPeak.gz	Runx3sc101553V0422111	http://hgdownload.cse.ucsc.edu/goldenpath/hg19/encodeDCC/wgEncodeAwgTfbsUniform/wgEncodeAwgTfbsHaibGm12878Runx3sc101553V0422111UniPk.narrowPeak.gz
Transcription Factor Binding Sites	Encode-2013	wgEncodeAwgTfbsHaibGm12878RxraPcr1xUniPk.narrowPeak.gz	RxraPcr1x	http://hgdownload.cse.ucsc.edu/goldenpath/hg19/encodeDCC/wgEncodeAwgTfbsUniform/wgEncodeAwgTfbsHaibGm12878RxraPcr1xUniPk.narrowPeak.gz
Transcription Factor Binding Sites	Encode-2013	wgEncodeAwgTfbsSydhGm12878Sin3anb6001263IggmusUniPk.narrowPeak.gz	Sin3anb6001263Iggmus	http://hgdownload.cse.ucsc.edu/goldenpath/hg19/encodeDCC/wgEncodeAwgTfbsUniform/wgEncodeAwgTfbsSydhGm12878Sin3anb6001263IggmusUniPk.narrowPeak.gz
Transcription Factor Binding Sites	Encode-2013	wgEncodeAwgTfbsHaibGm12878Six5Pcr1xUniPk.narrowPeak.gz	Six5Pcr1x	http://hgdownload.cse.ucsc.edu/goldenpath/hg19/encodeDCC/wgEncodeAwgTfbsUniform/wgEncodeAwgTfbsHaibGm12878Six5Pcr1xUniPk.narrowPeak.gz
Transcription Factor Binding Sites	Encode-2013	wgEncodeAwgTfbsSydhGm12878Smc3ab9263IggmusUniPk.narrowPeak.gz	Smc3ab9263Iggmus	http://hgdownload.cse.ucsc.edu/goldenpath/hg19/encodeDCC/wgEncodeAwgTfbsUniform/wgEncodeAwgTfbsSydhGm12878Smc3ab9263IggmusUniPk.narrowPeak.gz
Transcription Factor Binding Sites	Encode-2013	wgEncodeAwgTfbsHaibGm12878Sp1Pcr1xUniPk.narrowPeak.gz	Sp1Pcr1x	http://hgdownload.cse.ucsc.edu/goldenpath/hg19/encodeDCC/wgEncodeAwgTfbsUniform/wgEncodeAwgTfbsHaibGm12878Sp1Pcr1xUniPk.narrowPeak.gz
Transcription Factor Binding Sites	Encode-2013	wgEncodeAwgTfbsHaibGm12878SrfPcr2xUniPk.narrowPeak.gz	SrfPcr2x	http://hgdownload.cse.ucsc.edu/goldenpath/hg19/encodeDCC/wgEncodeAwgTfbsUniform/wgEncodeAwgTfbsHaibGm12878SrfPcr2xUniPk.narrowPeak.gz
Transcription Factor Binding Sites	Encode-2013	wgEncodeAwgTfbsSydhGm12878Stat1UniPk.narrowPeak.gz	Stat1	http://hgdownload.cse.ucsc.edu/goldenpath/hg19/encodeDCC/wgEncodeAwgTfbsUniform/wgEncodeAwgTfbsSydhGm12878Stat1UniPk.narrowPeak.gz
Transcription Factor Binding Sites	Encode-2013	wgEncodeAwgTfbsSydhGm12878Stat3IggmusUniPk.narrowPeak.gz	Stat3Iggmus	http://hgdownload.cse.ucsc.edu/goldenpath/hg19/encodeDCC/wgEncodeAwgTfbsUniform/wgEncodeAwgTfbsSydhGm12878Stat3IggmusUniPk.narrowPeak.gz
Transcription Factor Binding Sites	Encode-2013	wgEncodeAwgTfbsHaibGm12878Stat5asc74442V0422111UniPk.narrowPeak.gz	Stat5asc74442V0422111	http://hgdownload.cse.ucsc.edu/goldenpath/hg19/encodeDCC/wgEncodeAwgTfbsUniform/wgEncodeAwgTfbsHaibGm12878Stat5asc74442V0422111UniPk.narrowPeak.gz
Transcription Factor Binding Sites	Encode-2013	wgEncodeAwgTfbsHaibGm12878Taf1Pcr1xUniPk.narrowPeak.gz	Taf1Pcr1x	http://hgdownload.cse.ucsc.edu/goldenpath/hg19/encodeDCC/wgEncodeAwgTfbsUniform/wgEncodeAwgTfbsHaibGm12878Taf1Pcr1xUniPk.narrowPeak.gz
Transcription Factor Binding Sites	Encode-2013	wgEncodeAwgTfbsSydhGm12878Tblr1ab24550IggmusUniPk.narrowPeak.gz	Tblr1ab24550Iggmus	http://hgdownload.cse.ucsc.edu/goldenpath/hg19/encodeDCC/wgEncodeAwgTfbsUniform/wgEncodeAwgTfbsSydhGm12878Tblr1ab24550IggmusUniPk.narrowPeak.gz
Transcription Factor Binding Sites	Encode-2013	wgEncodeAwgTfbsSydhGm12878TbpIggmusUniPk.narrowPeak.gz	TbpIggmus	http://hgdownload.cse.ucsc.edu/goldenpath/hg19/encodeDCC/wgEncodeAwgTfbsUniform/wgEncodeAwgTfbsSydhGm12878TbpIggmusUniPk.narrowPeak.gz
Transcription Factor Binding Sites	Encode-2013	wgEncodeAwgTfbsHaibGm12878Tcf12Pcr1xUniPk.narrowPeak.gz	Tcf12Pcr1x	http://hgdownload.cse.ucsc.edu/goldenpath/hg19/encodeDCC/wgEncodeAwgTfbsUniform/wgEncodeAwgTfbsHaibGm12878Tcf12Pcr1xUniPk.narrowPeak.gz
Transcription Factor Binding Sites	Encode-2013	wgEncodeAwgTfbsHaibGm12878Tcf3Pcr1xUniPk.narrowPeak.gz	Tcf3Pcr1x	http://hgdownload.cse.ucsc.edu/goldenpath/hg19/encodeDCC/wgEncodeAwgTfbsUniform/wgEncodeAwgTfbsHaibGm12878Tcf3Pcr1xUniPk.narrowPeak.gz
Transcription Factor Binding Sites	Encode-2013	wgEncodeAwgTfbsSydhGm12878Tr4UniPk.narrowPeak.gz	Tr4	http://hgdownload.cse.ucsc.edu/goldenpath/hg19/encodeDCC/wgEncodeAwgTfbsUniform/wgEncodeAwgTfbsSydhGm12878Tr4UniPk.narrowPeak.gz
Transcription Factor Binding Sites	Encode-2013	wgEncodeAwgTfbsHaibGm12878Usf1Pcr2xUniPk.narrowPeak.gz	Usf1Pcr2x	http://hgdownload.cse.ucsc.edu/goldenpath/hg19/encodeDCC/wgEncodeAwgTfbsUniform/wgEncodeAwgTfbsHaibGm12878Usf1Pcr2xUniPk.narrowPeak.gz
Transcription Factor Binding Sites	Encode-2013	wgEncodeAwgTfbsSydhGm12878Usf2IggmusUniPk.narrowPeak.gz	Usf2Iggmus	http://hgdownload.cse.ucsc.edu/goldenpath/hg19/encodeDCC/wgEncodeAwgTfbsUniform/wgEncodeAwgTfbsSydhGm12878Usf2IggmusUniPk.narrowPeak.gz
Transcription Factor Binding Sites	Encode-2013	wgEncodeAwgTfbsSydhGm12878WhipIggmusUniPk.narrowPeak.gz	WhipIggmus	http://hgdownload.cse.ucsc.edu/goldenpath/hg19/encodeDCC/wgEncodeAwgTfbsUniform/wgEncodeAwgTfbsSydhGm12878WhipIggmusUniPk.narrowPeak.gz
Transcription Factor Binding Sites	Encode-2013	wgEncodeAwgTfbsSydhGm12878Yy1UniPk.narrowPeak.gz	Yy1	http://hgdownload.cse.ucsc.edu/goldenpath/hg19/encodeDCC/wgEncodeAwgTfbsUniform/wgEncodeAwgTfbsSydhGm12878Yy1UniPk.narrowPeak.gz
Transcription Factor Binding Sites	Encode-2013	wgEncodeAwgTfbsHaibGm12878Yy1sc281Pcr1xUniPk.narrowPeak.gz	Yy1sc281Pcr1x	http://hgdownload.cse.ucsc.edu/goldenpath/hg19/encodeDCC/wgEncodeAwgTfbsUniform/wgEncodeAwgTfbsHaibGm12878Yy1sc281Pcr1xUniPk.narrowPeak.gz
Transcription Factor Binding Sites	Encode-2013	wgEncodeAwgTfbsHaibGm12878Zbtb33Pcr1xUniPk.narrowPeak.gz	Zbtb33Pcr1x	http://hgdownload.cse.ucsc.edu/goldenpath/hg19/encodeDCC/wgEncodeAwgTfbsUniform/wgEncodeAwgTfbsHaibGm12878Zbtb33Pcr1xUniPk.narrowPeak.gz
Transcription Factor Binding Sites	Encode-2013	wgEncodeAwgTfbsHaibGm12878Zeb1sc25388V0416102UniPk.narrowPeak.gz	Zeb1sc25388V0416102	http://hgdownload.cse.ucsc.edu/goldenpath/hg19/encodeDCC/wgEncodeAwgTfbsUniform/wgEncodeAwgTfbsHaibGm12878Zeb1sc25388V0416102UniPk.narrowPeak.gz
Transcription Factor Binding Sites	Encode-2013	wgEncodeAwgTfbsSydhGm12878Znf143166181apUniPk.narrowPeak.gz	Znf143166181ap	http://hgdownload.cse.ucsc.edu/goldenpath/hg19/encodeDCC/wgEncodeAwgTfbsUniform/wgEncodeAwgTfbsSydhGm12878Znf143166181apUniPk.narrowPeak.gz
Transcription Factor Binding Sites	Encode-2013	wgEncodeAwgTfbsSydhGm12878Znf274UniPk.narrowPeak.gz	Znf274	http://hgdownload.cse.ucsc.edu/goldenpath/hg19/encodeDCC/wgEncodeAwgTfbsUniform/wgEncodeAwgTfbsSydhGm12878Znf274UniPk.narrowPeak.gz
Transcription Factor Binding Sites	Encode-2013	wgEncodeAwgTfbsSydhGm12878Zzz3UniPk.narrowPeak.gz	Zzz3	http://hgdownload.cse.ucsc.edu/goldenpath/hg19/encodeDCC/wgEncodeAwgTfbsUniform/wgEncodeAwgTfbsSydhGm12878Zzz3UniPk.narrowPeak.gz
