## Supplementary material for "SpectralTAD: an R package for defining a hierarchy of Topologically Associated Domains using spectral clustering": Supplemental_Table_S4.xls

### Sheet: Supplemental_Table_S4
Data/cell type	Annotation	URL
Real data
Gm12878	Contact Matrices	https://www.ncbi.nlm.nih.gov/geo/download/?acc=GSE63525&format=file&file=GSE63525%5FGM12878%5Fcombined%5Fintrachromosomal%5Fcontact%5Fmatrices%2Etar%2Egz
Simulated data
Simulated Hierarchical Contact Matrix	simHiC_TADintervals_coords_12noise_11-25_15h17m01s	https://bitbucket.org/mforcato/hictoolscompare/get/406ee2349566.zip
Simulated Contact Matrix; Manually Annotated TADs	simHiC_countMatrix_4noise_10-19_23h11m57s	https://bitbucket.org/mforcato/hictoolscompare/get/406ee2349566.zip
Simulated Contact Matrix; Manually Annotated TADs	simHiC_countMatrix_8noise_10-19_23h12m59s	https://bitbucket.org/mforcato/hictoolscompare/get/406ee2349566.zip
Simulated Contact Matrix; Manually Annotated TADs	simHiC_countMatrix_20noise_10-21_19h30m07s	https://bitbucket.org/mforcato/hictoolscompare/get/406ee2349566.zip
Simulated Contact Matrix; Manually Annotated TADs	simHiC_countMatrix_409060_10-26_18h51m10s	https://bitbucket.org/mforcato/hictoolscompare/get/406ee2349566.zip
Simulated Contact Matrix; Manually Annotated TADs	simHiC_countMatrix_409060_10-26_18h55m22s	https://bitbucket.org/mforcato/hictoolscompare/get/406ee2349566.zip
Simulated Contact Matrix; Manually Annotated TADs	simHiC_countMatrix_409060_10-26_18h59m16s	https://bitbucket.org/mforcato/hictoolscompare/get/406ee2349566.zip
Simulated Contact Matrix; Manually Annotated TADs	simHiC_countMatrix_409060_10-26_19h03m11s	https://bitbucket.org/mforcato/hictoolscompare/get/406ee2349566.zip
Simulated Contact Matrix; Manually Annotated TADs	simHiC_countMatrix_818120_10-26_18h51m55s	https://bitbucket.org/mforcato/hictoolscompare/get/406ee2349566.zip
Simulated Contact Matrix; Manually Annotated TADs	simHiC_countMatrix_818120_10-26_18h55m56s	https://bitbucket.org/mforcato/hictoolscompare/get/406ee2349566.zip
Simulated Contact Matrix; Manually Annotated TADs	simHiC_countMatrix_818120_10-26_18h59m56s	https://bitbucket.org/mforcato/hictoolscompare/get/406ee2349566.zip
Simulated Contact Matrix; Manually Annotated TADs	simHiC_countMatrix_818120_10-26_19h03m53s	https://bitbucket.org/mforcato/hictoolscompare/get/406ee2349566.zip
Simulated Contact Matrix; Manually Annotated TADs	simHiC_countMatrix_1227180_10-26_18h34m41s	https://bitbucket.org/mforcato/hictoolscompare/get/406ee2349566.zip
Simulated Contact Matrix; Manually Annotated TADs	simHiC_countMatrix_1227180_10-26_18h52m41s	https://bitbucket.org/mforcato/hictoolscompare/get/406ee2349566.zip
Simulated Contact Matrix; Manually Annotated TADs	simHiC_countMatrix_1227180_10-26_18h56m39s	https://bitbucket.org/mforcato/hictoolscompare/get/406ee2349566.zip
Simulated Contact Matrix; Manually Annotated TADs	simHiC_countMatrix_1227180_10-26_19h00m40s	https://bitbucket.org/mforcato/hictoolscompare/get/406ee2349566.zip
Simulated Contact Matrix; Manually Annotated TADs	simHiC_countMatrix_1227180_10-26_19h04m33s	https://bitbucket.org/mforcato/hictoolscompare/get/406ee2349566.zip
Simulated Contact Matrix; Manually Annotated TADs	simHiC_countMatrix_1636240_10-26_18h35m39s	https://bitbucket.org/mforcato/hictoolscompare/get/406ee2349566.zip
Simulated Contact Matrix; Manually Annotated TADs	simHiC_countMatrix_1636240_10-26_18h53m29s	https://bitbucket.org/mforcato/hictoolscompare/get/406ee2349566.zip
Simulated Contact Matrix; Manually Annotated TADs	simHiC_countMatrix_1636240_10-26_18h57m30s	https://bitbucket.org/mforcato/hictoolscompare/get/406ee2349566.zip
Simulated Contact Matrix; Manually Annotated TADs	simHiC_countMatrix_1636240_10-26_19h01m24s	https://bitbucket.org/mforcato/hictoolscompare/get/406ee2349566.zip
Simulated Contact Matrix; Manually Annotated TADs	simHiC_countMatrix_1636240_10-26_19h05m28s	https://bitbucket.org/mforcato/hictoolscompare/get/406ee2349566.zip
Simulated Contact Matrix; Manually Annotated TADs	simHiC_countMatrix_2045301_10-26_18h54m22s	https://bitbucket.org/mforcato/hictoolscompare/get/406ee2349566.zip
Simulated Contact Matrix; Manually Annotated TADs	simHiC_countMatrix_2045301_10-26_18h58m23s	https://bitbucket.org/mforcato/hictoolscompare/get/406ee2349566.zip
Simulated Contact Matrix; Manually Annotated TADs	simHiC_countMatrix_2045301_10-26_19h02m20s	https://bitbucket.org/mforcato/hictoolscompare/get/406ee2349566.zip
Simulated Contact Matrix; Manually Annotated TADs	simHiC_countMatrix_2045301_10-26_19h06m23s	https://bitbucket.org/mforcato/hictoolscompare/get/406ee2349566.zip
Cell type- and tissue-specific data
GM12878	unspecified	ftp://ftp.ncbi.nlm.nih.gov/geo/series/GSE87nnn/GSE87112/suppl/GSE87112_file.tar.gz
H1 embryonic stem cells	hesc	ftp://ftp.ncbi.nlm.nih.gov/geo/series/GSE87nnn/GSE87112/suppl/GSE87112_file.tar.gz
H1 embryonic stem cells1	hesc	ftp://ftp.ncbi.nlm.nih.gov/geo/series/GSE87nnn/GSE87112/suppl/GSE87112_file.tar.gz
H1 embryonic stem cells2	hesc	ftp://ftp.ncbi.nlm.nih.gov/geo/series/GSE87nnn/GSE87112/suppl/GSE87112_file.tar.gz
IMR90	unspecified	ftp://ftp.ncbi.nlm.nih.gov/geo/series/GSE87nnn/GSE87112/suppl/GSE87112_file.tar.gz
Mesenchymal stem cell1	mesenchymal1	ftp://ftp.ncbi.nlm.nih.gov/geo/series/GSE87nnn/GSE87112/suppl/GSE87112_file.tar.gz
Mesenchymal stem cell2	mesenchymal1	ftp://ftp.ncbi.nlm.nih.gov/geo/series/GSE87nnn/GSE87112/suppl/GSE87112_file.tar.gz
Mesenchymal stem cell5	mesenchymal1	ftp://ftp.ncbi.nlm.nih.gov/geo/series/GSE87nnn/GSE87112/suppl/GSE87112_file.tar.gz
Mesenchymal stem cells	mesenchymal2	ftp://ftp.ncbi.nlm.nih.gov/geo/series/GSE87nnn/GSE87112/suppl/GSE87112_file.tar.gz
Mesenchymal stem cells3	mesenchymal2	ftp://ftp.ncbi.nlm.nih.gov/geo/series/GSE87nnn/GSE87112/suppl/GSE87112_file.tar.gz
Mesenchymal stem cells4	mesenchymal2	ftp://ftp.ncbi.nlm.nih.gov/geo/series/GSE87nnn/GSE87112/suppl/GSE87112_file.tar.gz
Neuronal Progenitor cells	npc	ftp://ftp.ncbi.nlm.nih.gov/geo/series/GSE87nnn/GSE87112/suppl/GSE87112_file.tar.gz
Neuronal Progenitor cells1	npc	ftp://ftp.ncbi.nlm.nih.gov/geo/series/GSE87nnn/GSE87112/suppl/GSE87112_file.tar.gz
Neuronal Progenitor cells2	npc	ftp://ftp.ncbi.nlm.nih.gov/geo/series/GSE87nnn/GSE87112/suppl/GSE87112_file.tar.gz
Trophectoderm	trophectoderm	ftp://ftp.ncbi.nlm.nih.gov/geo/series/GSE87nnn/GSE87112/suppl/GSE87112_file.tar.gz
Trophectoderm1	trophectoderm	ftp://ftp.ncbi.nlm.nih.gov/geo/series/GSE87nnn/GSE87112/suppl/GSE87112_file.tar.gz
Trophectoderm2	trophectoderm	ftp://ftp.ncbi.nlm.nih.gov/geo/series/GSE87nnn/GSE87112/suppl/GSE87112_file.tar.gz
Adrenal	unspecified	ftp://ftp.ncbi.nlm.nih.gov/geo/series/GSE87nnn/GSE87112/suppl/GSE87112_file.tar.gz
Aorta	heart	ftp://ftp.ncbi.nlm.nih.gov/geo/series/GSE87nnn/GSE87112/suppl/GSE87112_file.tar.gz
Bladder	unspecified	ftp://ftp.ncbi.nlm.nih.gov/geo/series/GSE87nnn/GSE87112/suppl/GSE87112_file.tar.gz
Dorsolateral prefrontal cortex	brain	ftp://ftp.ncbi.nlm.nih.gov/geo/series/GSE87nnn/GSE87112/suppl/GSE87112_file.tar.gz
Hippocampus	brain	ftp://ftp.ncbi.nlm.nih.gov/geo/series/GSE87nnn/GSE87112/suppl/GSE87112_file.tar.gz
Left Ventricle	heart	ftp://ftp.ncbi.nlm.nih.gov/geo/series/GSE87nnn/GSE87112/suppl/GSE87112_file.tar.gz
Liver	unspecified	ftp://ftp.ncbi.nlm.nih.gov/geo/series/GSE87nnn/GSE87112/suppl/GSE87112_file.tar.gz
Lung1	lung	ftp://ftp.ncbi.nlm.nih.gov/geo/series/GSE87nnn/GSE87112/suppl/GSE87112_file.tar.gz
Lung2	lung	ftp://ftp.ncbi.nlm.nih.gov/geo/series/GSE87nnn/GSE87112/suppl/GSE87112_file.tar.gz
Ovary	unspecified	ftp://ftp.ncbi.nlm.nih.gov/geo/series/GSE87nnn/GSE87112/suppl/GSE87112_file.tar.gz
Pancreas1	pancreas	ftp://ftp.ncbi.nlm.nih.gov/geo/series/GSE87nnn/GSE87112/suppl/GSE87112_file.tar.gz
Pancreas2	pancreas	ftp://ftp.ncbi.nlm.nih.gov/geo/series/GSE87nnn/GSE87112/suppl/GSE87112_file.tar.gz
Psoas1	muscle	ftp://ftp.ncbi.nlm.nih.gov/geo/series/GSE87nnn/GSE87112/suppl/GSE87112_file.tar.gz
Psoas2	muscle	ftp://ftp.ncbi.nlm.nih.gov/geo/series/GSE87nnn/GSE87112/suppl/GSE87112_file.tar.gz
Right ventricle	heart	ftp://ftp.ncbi.nlm.nih.gov/geo/series/GSE87nnn/GSE87112/suppl/GSE87112_file.tar.gz
Small bowel	unspecified	ftp://ftp.ncbi.nlm.nih.gov/geo/series/GSE87nnn/GSE87112/suppl/GSE87112_file.tar.gz
Spleen1	spleen	ftp://ftp.ncbi.nlm.nih.gov/geo/series/GSE87nnn/GSE87112/suppl/GSE87112_file.tar.gz
Spleen2	spleen	ftp://ftp.ncbi.nlm.nih.gov/geo/series/GSE87nnn/GSE87112/suppl/GSE87112_file.tar.gz
